# Methylation status of *VTRNA2-1*/*nc886* is stable across human populations, monozygotic twin pairs and in majority of somatic tissues

**DOI:** 10.1101/2022.06.21.496995

**Authors:** Saara Marttila, Hely Tamminen, Sonja Rajić, Pashupati P Mishra, Terho Lehtimäki, Olli Raitakari, Mika Kähönen, Laura Kananen, Juulia Jylhävä, Sara Hägg, Thomas Delerue, Annette Peters, Melanie Waldenberger, Marcus E Kleber, Winfried März, Riitta Luoto, Jani Raitanen, Elina Sillanpää, Eija K Laakkonen, Aino Heikkinen, Miina Ollikainen, Emma Raitoharju

## Abstract

**Aims and methods:** Our aim was to characterise the methylation level of a polymorphically imprinted gene, *VTRNA2-1*/*nc886*, in human populations and somatic tissues. We utilised 48 datasets, consisting of >30 different tissues and >30 000 individuals.

**Results:** We show that the *nc886* methylation status is associated with twin status and ethnic background, but the variation between populations is limited. Monozygotic twin pairs present concordant methylation, while ∼30% of dizygotic twin pairs present discordant methylation in the *nc886* locus. The methylation levels of *nc886* are uniform across somatic tissues, except in cerebellum and skeletal muscle.

**Conclusion:** We hypothesize that the *nc886* imprint is established in the oocyte and that after implantation, the methylation status is stable, excluding a few specific tissues.
