## Supplementary Tables 1-5 for "Methylation status of *VTRNA2-1*/*nc886* is stable across human populations, monozygotic twin pairs and in majority of somatic tissues"

### Sheet: Suppl Table 1
Supplementary Table 1. Datasets utilised in the study. For datasets available in GEO, information on sample material, array type, and data processing was collected from GEO and the corresponding publication referenced in this table. For all datasets, number of individuals is the number included in this study. Number of probes referes to the number of probes available for nc886 status clustering, …
Dataset	Setting used in this study (tissue/twin/population)	Sample material	Number of individuals	Number of samples	Array type	Data processing	Normalised for the current study by authors	Number of probes	Notes	Reference
GSE40279	population	blood	656	656	450K	BeadStudio software v3.2	no	14		Hannum G, Guinney J, Zhao L, Zhang L et al. Genome-wide methylation profiles reveal quantitative views of human aging rates. Mol Cell 2013 Jan 24;49(2):359-367.
GSE42861	population	peripheral blood leukocytes	689	689	450K	Illumina's control probe scaling procedure, minfi, R	no	14		Liu Y, Aryee MJ, Padyukov L, Fallin MD et al. Epigenome-wide association data implicate DNA methylation as an intermediary of genetic risk in rheumatoid arthritis. Nat Biotechnol 2013 Feb;31(2):142-7.
GSE55763	population	blood	2711	2711	450K	Quantile	no	14		Lehne B, Drong AW, Loh M, Zhang W et al. A coherent approach for analysis of the Illumina HumanMethylation450 BeadChip improves data quality and performance in epigenome-wide association studies. Genome Biol 2015 Feb 15;16:37.
GSE56046	population	Peripheral blood CD14+ cells	1202	1202	450K	Standard quantile normalization	no	14		Reynolds LM, Taylor JR, Ding J, Lohman K et al. Age-related variations in the methylome associated with gene expression in human monocytes and T cells. Nat Commun 2014 Nov 18;5:5366.
GSE56105	population	peripheral blood lymphocytes	614	614	450K	GenomeStudio Methylation Module v1.8	no	14	Dataset consists of twins, but as twin pair information was not provided in GEO, the dataset could not be used to study the nc886 methylation status between twin pairs	McRae AF, Powell JE, Henders AK, Bowdler L et al. Contribution of genetic variation to transgenerational inheritance of DNA methylation. Genome Biol 2014 May 29;15(5):R73.
GSE61454	tissue	skeletal muscle, visceral fat, subcutaneous fat, liver	71	269	450K	Minfi quantile	yes	14		Bonder MJ, Kasela S, Kals M, Tamm R et al. Genetic and epigenetic regulation of gene expression in fetal and adult human livers. BMC Genomics 2014 Oct 4;15:860.
GSE61496	twins	blood	312	312	450K	SWAN, minfi	no	14		Tan Q, Frost M, Heijmans BT, von Bornemann Hjelmborg J et al. Epigenetic signature of birth weight discordance in adult twins. BMC Genomics 2014 Dec 4;15:1062.
GSE64491	tissue	30 tissues	1	64	450K	BeadStudio software v3.2	no	14		Horvath S, Mah V, Lu AT, Woo JS et al. The cerebellum ages slowly according to the epigenetic clock. Aging (Albany NY) 2015 May;7(5):294-306.
GSE71678	tissue	placenta	343	343	450K	Minfi quantile	yes	14		Green BB, Karagas MR, Punshon T, Jackson BP et al. Epigenome-Wide Assessment of DNA Methylation in the Placenta and Arsenic Exposure in the New Hampshire Birth Cohort Study (USA). Environ Health Perspect 2016 Aug;124(8):1253-60.
GSE72778	tissue	cerebellum, frontal lobe, hippocampus, mid brain, occipital lobe, temporal lobe	65	218	450K	BeadStudio software v3.2	no	14	Only UCLA samples were utilised	Horvath S, Langfelder P, Kwak S, Aaronson J et al. Huntington's disease accelerates epigenetic aging of human brain and disrupts DNA methylation levels. Aging (Albany NY) 2016 Jul;8(7):1485-512.
GSE75248	tissue	placenta	335	335	450K	BeadStudio software v3.2	no	11		Paquette AG, Houseman EA, Green BB, Lesseur C et al. Regions of variable DNA methylation in human placenta associated with newborn neurobehavior. Epigenetics 2016 Aug 2;11(8):603-13.
GSE80417	population	blood	675	675	450K	wateRmelon, dasen	no	14		Hannon E, Dempster E, Viana J, Burrage J et al. An integrated genetic-epigenetic analysis of schizophrenia: evidence for co-localization of genetic associations and differential DNA methylation. Genome Biol 2016 Aug 30;17(1):176.
GSE82273	population	blood	889	889	450K	BeadStudio software v3.2	no	14		Markunas CA, Wilcox AJ, Xu Z, Joubert BR et al. Maternal Age at Delivery Is Associated with an Epigenetic Signature in Both Newborns and Adults. PLoS One 2016;11(7):e0156361.
GSE84727	population	blood	847	847	450K	wateRmelon, dasen	no	14		Hannon E, Dempster E, Viana J, Burrage J et al. An integrated genetic-epigenetic analysis of schizophrenia: evidence for co-localization of genetic associations and differential DNA methylation. Genome Biol 2016 Aug 30;17(1):176.
GSE87648	population	blood	379	379	450K	BMIQ	no	14		Ventham NT, Kennedy NA, Adams AT, Kalla R et al. Integrative epigenome-wide analysis demonstrates that DNA methylation may mediate genetic risk in inflammatory bowel disease. Nat Commun 2016 Nov 25;7:13507.
GSE89353	population	blood	620	620	450K	Quantile	no	13		Barbosa M, Joshi RS, Garg P, Martin-Trujillo A et al. Identification of rare de novo epigenetic variations in congenital disorders. Nat Commun 2018 May 25;9(1):2064.
GSE90124	tissue	skin	322	322	450K	Quantile	no	14		Roos L, Sandling JK, Bell CG, Glass D et al. Higher Nevus Count Exhibits a Distinct DNA Methylation Signature in Healthy Human Skin: Implications for Melanoma. J Invest Dermatol 2017 Apr;137(4):910-920.
GSE100227	twins, population	blood	479	479	450K	SWAN, minfi	no	14		Li S, Wong EM, Joo JE, Jung CH et al. Genetic and Environmental Causes of Variation in the Difference Between Biological Age Based on DNA Methylation and Chronological Age for Middle-Aged Women. Twin Res Hum Genet 2015 Dec;18(6):720-6.
GSE103657	population	Neonatal blood spot	438	438	450K	wateRmelon, dasen	no	12	Only samples of neonates were included	van Dijk SJ, Peters TJ, Buckley M, Zhou J et al. DNA methylation in blood from neonatal screening cards and the association with BMI and insulin sensitivity in early childhood. Int J Obes (Lond) 2018 Jan;42(1):28-35.
GSE105018	twins, population	blood	1658	1685	450K	Dasen, wateRmelon	no	14		Hannon E, Knox O, Sugden K, Burrage J et al. Characterizing genetic and environmental influences on variable DNA methylation using monozygotic and dizygotic twins. PLoS Genet 2018 Aug;14(8):e1007544.
GSE111629	population	blood	572	572	450K	background normalization method from the Genome Studio software	no	14		Chuang YH, Paul KC, Bronstein JM, Bordelon Y et al. Parkinson's disease is associated with DNA methylation levels in human blood and saliva. Genome Med 2017 Aug 30;9(1):76.
GSE114753	tissue	sperm	154	154	450K	BeadStudio software v3.2	no	14		Jenkins TG, James ER, Alonso DF, Hoidal JR et al. Cigarette smoking significantly alters sperm DNA methylation patterns. Andrology 2017 Nov;5(6):1089-1099.
GSE115508	tissue	placenta, amnion, chorion	44	79	EPIC	background normalization method from the Genome Studio software	no	14		Konwar C, Price EM, Wang LQ, Wilson SL et al. DNA methylation profiling of acute chorioamnionitis-associated placentas and fetal membranes: insights into epigenetic variation in spontaneous preterm births. Epigenetics Chromatin 2018 Oct 29;11(1):63.
GSE116339	population	blood	679	679	EPIC	BMIQ	no	14		Curtis SW, Cobb DO, Kilaru V, Terrell ML et al. Exposure to polybrominated biphenyl (PBB) associates with genome-wide DNA methylation differences in peripheral blood. Epigenetics 2019 Jan;14(1):52-66.
GSE117859	population	blood	608	608	450K	GenomeStudio V2011.1, Quantile	no	14		Zhang X, Hu Y, Aouizerat BE, Peng G et al. Machine learning selected smoking-associated DNA methylation signatures that predict HIV prognosis and mortality. Clin Epigenetics 2018 Dec 13;10(1):155.
GSE117860	population	blood	529	529	450K	GenomeStudio V2011.1, Quantile	no	12		Zhang X, Hu Y, Aouizerat BE, Peng G et al. Machine learning selected smoking-associated DNA methylation signatures that predict HIV prognosis and mortality. Clin Epigenetics 2018 Dec 13;10(1):155.
GSE121633	population	blood	480	480	450K	BMIQ	no	14		Kurushima Y, Tsai PC, Castillo-Fernandez J, Couto Alves A et al. Epigenetic findings in periodontitis in UK twins: a cross-sectional study. Clin Epigenetics 2019 Feb 13;11(1):27.
GSE125105	population	blood	699	699	450K	minfi	no	14		Arloth J, Eraslan G, Andlauer TFM, Martins J et al. DeepWAS: Multivariate genotype-phenotype associations by directly integrating regulatory information using deep learning. PLoS Comput Biol 2020 Feb;16(2):e1007616.
GSE128821	population, tissue	buccal swab	536	536	EPIC	Functional Normalization in minfi	no	14		Everson TM, Marsit CJ, Michael O'Shea T, Burt A et al. Epigenome-wide Analysis Identifies Genes and Pathways Linked to Neurobehavioral Variation in Preterm Infants. Sci Rep 2019 Apr 19;9(1):6322.
GSE132203	population	blood	795	795	EPIC	default parameters recommended by the developers (Illumina)	no	14		Kilaru V, Knight AK, Katrinli S, Cobb D et al. Critical evaluation of copy number variant calling methods using DNA methylation. Genet Epidemiol 2020 Mar;44(2):148-158.
GSE134379	tissue	cerebellum, middle temporal gyrus	404	808	450K	Minfi Quantile	yes	14		NA
GSE141065	population	umbilical cord blood buffy coat	557	557	EPIC	BMIQ	no	14		Antoun E, Kitaba NT, Titcombe P, Dalrymple KV et al. Maternal dysglycaemia, changes in the infant's epigenome modified with a diet and physical activity intervention in pregnancy: Secondary analysis of a randomised control trial. PLoS Med 2020 Nov;17(11):e1003229.
GSE142141	tissue	skeletal muscle	47	47	EPIC	RnBeads	no	14		NA
GSE147740	population	blood	1142	1142	EPIC	BMIQ	no	12		Oliver Robinson, Marc Chadeau Hyam, Ibrahim Karaman, Rui Climaco Pinto, Mika Ala-Korpela, Evangelos Handakas, Giovanni Fiorito, He Gao, Andy Heard, Marjo-Riitta Jarvelin, Matthew Lewis, Raha Pazoki, Silvia Polidoro, Ioanna Tzoulaki, Matthias Wielscher, Paul Elliott and Paolo Vineis. Determinants of accelerated metabolomic and epigenetic aging in a UK cohort. Aging Cell 2020;00:e13149.
GSE149318	tissue	sperm, blood	90	179	EPIC	Dasen, watermelon	no	13		Åsenius F, Gorrie-Stone TJ, Brew A, Panchbhaya Y et al. The DNA methylome of human sperm is distinct from blood with little evidence for tissue-consistent obesity associations. PLoS Genet 2020 Oct;16(10):e1009035.
GSE151407	tissue	skeletal muscle	25	25	EPIC	Quantile	no	13	The dataset overlaps with GSE171140, in this study each individual has been included only once. Only baseline samples were included in this study.	Voisin S, Harvey NR, Haupt LM, Griffiths LR et al. An epigenetic clock for human skeletal muscle. J Cachexia Sarcopenia Muscle 2020 Aug;11(4):887-898.
GSE157896	population	fetal cord tissue	1019	1019	450K	minfi, quantile	yes	14		Huang JY, Cai S, Huang Z, Tint MT et al. Analyses of child cardiometabolic phenotype following assisted reproductive technologies using a pragmatic trial emulation approach. Nat Commun 2021 Sep 23;12(1):5613.
GSE167885	tissue	placenta	411	411	EPIC	Minfi functional normalisation	no	14		Bhattacharya A, Freedman AN, Avula V, Harris R et al. Placental genomics mediates genetic associations with complex health traits and disease. Nat Commun 2022 Feb 4;13(1):706.
GSE171140	tissue	skeletal muscle	57	57	EPIC	BMIQ	no	11	The dataset overlaps with 151407, in this study each individual has been included only once. Only baseline samples were included in this study.	NA
DILGOM	population	blood	513	513	450K	minfi, SWAN	no	13		Nuotio M-L, Pervjakova N, Joensuu A et al. An epigenome-wide association study of metabolic syndrome and its components. Sci Rep 10, 20567 (2020)
FTC	tissue, twins, population	skeletal muscle, adipose tissue, blood	2240	2539	450K, EPIC	ssNoob, BMIQ	no	14		van Dongen, J., Gordon, S.D., McRae, A.F. et al. Identical twins carry a persistent epigenetic signature of early genome programming. Nat Commun 12, 5618 (2021); Sillanpää, E., Heikkinen, A., Kankaanpää, A. et al. Blood and skeletal muscle ageing determined by epigenetic clocks and their associations with physical activity and functioning. Clin Epigenet 13, 110 (2021); https://doi.org/10.1186/s13…
ERMA	tissue	skeletal muscle, blood	47	94	EPIC	ssNoob, BMIQ	no	14		Sillanpää, E., Heikkinen, A., Kankaanpää, A. et al. Blood and skeletal muscle ageing determined by epigenetic clocks and their associations with physical activity and functioning. Clin Epigenet 13, 110 (2021); https://doi.org/10.1186/s13148-021-01094-6
KORA F4	population	blood	1641	1641	450K	quantile	no	14	KORA F4 and KORA FF4 have an overlap of 988 individuals	Zeilinger S, Kühnel B, Klopp N et al. Tobacco Smoking Leads to Extensive Genome-Wide Changes in DNA Methylation. PLoS ONE 8(5): e63812. https://doi.org/10.1371/journal.pone.0063812; Marttila S, Viiri L, Mishra PP et al. Methylation status of nc886 epiallele reflects periconceptional conditions and is associated with glucose metabolism through nc886 RNAs. Clin Epigenet 13, 143 (2021)
KORA FF4	population	blood	1873	1873	EPIC	quantile	no	14	KORA F4 and KORA FF4 have an overlap of 988 individuals	Zeilinger S, Kühnel B, Klopp N et al. Tobacco Smoking Leads to Extensive Genome-Wide Changes in DNA Methylation. PLoS ONE 8(5): e63812. https://doi.org/10.1371/journal.pone.0063812; Marttila S, Viiri L, Mishra PP et al. Methylation status of nc886 epiallele reflects periconceptional conditions and is associated with glucose metabolism through nc886 RNAs. Clin Epigenet 13, 143 (2021)
LURIC	population	blood	2423	2423	EPIC	quantile	no	14		Laaksonen J, Mishra P, Seppälä I et al. Mitochondrial genome-wide analysis of nuclear DNA methylation quantitative trait loci. Human Molecular Genetics, 2021;, ddab339, https://doi.org/10.1093/hmg/ddab339
NELLI	tissue, population	buccal swab	131	131	EPIC	minfi, quantile	yes	14		Described in detail in the manuscript main text
SATSA	twins, population	blood	478	478	450K	RnBeads, dasen	no	10		Wang Y, Karlsson R, Lampa E et al. Epigenetic influences on aging: a longitudinal genome-wide methylation study in old Swedish twins. Epigenetics 2018, 13:9, 975-987
YFS	population	blood	1714	1714	450K, EPIC	BMIQ, quantile	no	14	Samples analysed with 450K (n=188) and samples analysed with EPIC (n=1526) were preprocessed and clustered separately	Marttila S, Viiri L, Mishra PP et al. Methylation status of nc886 epiallele reflects periconceptional conditions and is associated with glucose metabolism through nc886 RNAs. Clin Epigenet 13, 143 (2021)

### Sheet: Suppl Table 2
Supplementary Table 2. Population cohorts utilised in the present study. Information on ethnicity was retrieved either from the GEO accesion or from reference listed in Supplementary Table 1.
Cohort	n	Tissue	Ethnicity	Twin status	Imprinted n	Imprinted %	Other n	Other %	Difference in nc886 status groups in case-control setting (χ2-test)	Difference in nc886 status groups between sexes (χ2-test)
GSE121633	480	blood	Not specified	Twins	401	83.54%	79	16.46%	na	na, all female
GSE56105	614	peripheral blood lymphocytes	European descent	Twins	488	79.48%	126	20.52%	na	NO
GSE117859	608	blood	~80% of cohort are African American	Singletons	481	79.11%	127	20.89%	na	na, all male
GSE132203	795	blood	>90% of cohort identify as black	Singletons	626	78.74%	169	21.26%	Childhood abuse; NO	NO
GSE100227	479	blood	Not specified. subjects were from the Australian Mammographic Density Twins and Sisters Study	Twins and their sisters	377	78.71%	102	21.3%	na	na, all female
GSE141065	557	umbilical cord blood buffy coat	~75% of the cohort are white	Singletons	432	77.56%	125	22.44%	Gestational diabetes mellitus; NO	NO
GSE56046	1202	peripheral blood CD14+ cells	Not specified	Singletons	927	77.12%	275	22.88%	na	NO
GSE103657	438	neonatal blood spot	Not specified	Singletons	337	76.94%	101	23.06%	na	NO
GSE87648	379	blood	Not specified	Singletons	291	76.78%	88	23.22%	Inflammatory bowel disease; NO	NO
GSE117860	529	blood	~80% of cohort are African American	Singletons	406	76.75%	123	23.25%	na	na, all male
GSE80417	675	blood	Not specified, cases and controls from the UK	Singletons	518	76.74%	157	23.26%	Schizophrenia; NO	NO
GSE82273	889	blood	Children born in Norway, excluding mothers who did not speak norwegian	Singletons	680	76.49%	209	23.51%	na	YES
FTC	2101	Blood	European (Finnish)	Twins	1590	75.68%	511	24.32%	na	NO
KORA F4	1641	Blood	European (German)	Singletons	1240	75.56%	401	24.44%	na	NO
GSE116339	679	blood	Primarily White/non-Hispanic ancestry	Singletons	510	75.11%	169	24.89%	na	NO
KORA FF4	1873	Blood	European (German)	Singletons	1404	74.96%	469	25.04%	na	NO
GSE89353	620	blood	Not specified	Singletons	464	74.84%	156	25.16%	na	NO
GSE128821	536	buccal swab	Not specified	Singletons	400	74.62%	136	25.37%	na	NO
SATSA	478	Blood	European (Swedish)	Twins	356	74.48%	122	25.52%	na	NO
GSE105018	1658	blood	Not specified, twins born in England and Wales in 1994 and 1995	Twins	1232	74.31%	426	25.69%	na	NO
GSE147740	1142	blood	Predominantly white	Singletons	848	74.26%	294	25.74%	na	NO
GSE125105	699	blood	Caucasian	Singletons	519	74.25%	180	25.75%	Depression; NO	NO
NELLI	131	buccal swab	European (Finnish)	Singletons	97	74.05%	34	25.95%	na	NO
GSE42861	689	peripheral blood leukocytes	European (Swedish)	SIngletons	510	74.02%	179	25.98%	Rheumatoid arthritis; NO	NO
DILGOM	513	Blood	European (Finnish)	Singletons	378	73.68%	135	26.32%	na	NO
YFS	1714	Blood	European (Finnish)	Singletons	1260	73.51%	454	26.49%	na	NO
GSE84727	847	blood	Self-identified as born in the British Isles (95 % in Scotland)	Singletons	622	73.44%	225	26.56%	Schizophrenia; NO	NO
GSE40279	656	blood	Not specified	Singletons	480	73.17%	176	26.83%	na	NO
GSE111629	572	blood	European ancestry, Hispanic ancestry (n=64)	Singletons	416	72.73%	156	27.27%	Parkinson's disease; NO	NO
LURIC	2423	Blood	European (German)	Singletons	1760	72.64%	663	27.36%	na	NO
GSE157896	1019	fetal cord tissue	Self-reported homogenous ethnic ancestry (Chinese, Indian, Malay)	Singletons	695	68.17%	324	31.83%	Assisted reproductive technology; NO	NO
GSE55763	2711	blood	Indian Asian, South Asians were recruited to the study if all 4 grandparents were born in the Indian Subcontinent (countries of India, Pakistan, Sri Lanka or Bangladesh)	Singletons	1785	65.84%	926	34.16%	na	NO

### Sheet: Suppl Table 3
Supplementary Table 3. MZ twin pairs dispalying disconcordant nc886 methylation status (imprinted/intermediate/non-methylated).
	ID	nc886 methylation median	nc886 status group
GSE61496	1A	0.33	intermediate
	1B	0.54	imprinted
	2A	0.24	intermediate
	2B	0.49	imprinted
	3A	0.53	imprinted
	3B	0.32	intermediate
	4A	0.19	intermediate
	4B	0.07	non-methylated
GSE105018	10A	0.32	intermediate
	10B	0.51	imprinted
	11A	0.10	non-methylated
	11B	0.20	intermediate
	12A	0.12	non-methylated
	12B	0.15	intermediate
	13A	0.08	non-methylated
	13B	0.23	intermediate
	14A	0.12	non-methylated
	14B	0.18	intermediate
	15A	0.28	intermediate
	15B	0.38	imprinted
	16A	0.15	intermediate
	16B	0.08	non-methylated
	17A	0.42	imprinted
	17B	0.23	intermediate
	18A	0.17	intermediate
	18B	0.43	imprinted

### Sheet: Suppl Table 4
Supplementary Table 4. Percentage and number of individuals classified as imprinted or other in dizygotic twin pairs, the expected percentage of twin pairs disconcordant for nc886 methylation status given the proportions of imprinted individuals in the dataset and the observed percent and number of twin pairs disconcordant for nc886 methylation status.
	Imprinted individuals % (n)	Other % (n)		Expected percent of disconcordant twin pairs	Observed percent (n) of disconcordant twin pairs	χ2-test p-value
GSE100227	72.7% (96)	27.3% (36)		39.8%	30.3% (20)	ns
GSE105018	74.8% (458)	25.2% (154)		37.7%	35.0% (107)	ns
FTC	76.7% (804)	23.3% (244)		35.7%	29.0% (152)	0.02
SATSA	73.7% (230)	26.3% (82)		38.8%	32.1% (50)	ns

### Sheet: Suppl Table 5
Supplementary Table 5. Differences in methylation beta-values between replicates of same tissue and between tissues in 30 tissues from a 112-year-old woman (GSE64491). Probes locating to DIRAS3, KCNQ10T1, MEG3, MEST, NAP1L5, PEG10, and ZNF597 from Hernandez Mora et al., 2018. The difference between replicates was higher for nc886 as compared to the six selected imprinted genes, the difference was…
	Median on differences between replicates (methylation beta-value)	Maximum difference between replicates (methylation beta-value)	Maximum difference between tissues (methylation beta-value)
DIRAS3	0.02	0.06	0.07
KCNQ10T1	0.02	0.06	0.10
MEG3	0.02	0.05	0.11
MEST	0.02	0.09	0.09
NAP1L5	0.02	0.06	0.11
PEG10	0.01	0.05	0.08
ZNF597	0.02	0.08	0.09
nc886	0.05	0.20	0.62* / 0.27**
*difference between cerebellum and blood (i.e. tissue with lowest methylation level) and **difference between buccal cells (i.e. tissue with the highest methylation level, excluding cerebellum, muscle, and diaphragm) and blood.
Hernandez Mora, et al., Epigenomics. 2018 10(7):941-954. doi: 10.2217/epi-2017-0172.
